# Laminin and Fibronectin contribute to Guided Endothelial Self-Organization During Intersegmental Vessel Formation

**DOI:** 10.64898/2026.03.13.711615

**Authors:** Joaqúın Abugattas-Núñez Del Prado, Koen A. E. Keijzer, Erika Tsingos, Roeland M. H. Merks

## Abstract

Endothelial cells can self-organize into vascular networks, but how tissue-derived cues constrain this behavior during stereotyped angiogenic sprouting is unclear. In zebrafish intersegmental vessels (ISVs), laminin and fibronectin are enriched in the intersomitic space. We integrated live imaging, perturbation experiments, rescue assays, and mathematical modeling to test whether these matrix components contribute to constraining endothelial network-forming behavior during ISV formation. Combined depletion of laminin alpha chains or fibronectin paralogs slowed endothelial sprouting without abolishing overall ISV formation. In a hybrid mathematical model coupling endothelial self-organization to a deformable extracellular matrix, simulations predicted that reducing matrix stiffness or density would slow sprouting and increase lateral vessel fusion. Consistent with this qualitative prediction, combined morpholino knockdown of *lama1*/*lama4*/*fn1a* (MO L14Fa) or *lama1*/*lama4*/*fn1b* (MO L14Fb) produced severe ISV mispatterning, including ectopic branching, abnormal inter-ISV connections, and network-like vascular arrangements; direct vessel fusion was captured by time-lapse imaging. Chimeric fibronectin mRNAs rescued vascular patterning in the corresponding combined perturbation backgrounds. Because matrix perturbation also disrupted trunk and somite organization, we considered whether secondary disruption of semaphorin guidance could explain the vascular defects. However, hybridization chain reaction (HCR) showed that *sema3aa* and *sema3ab* remained expressed in the trunk, with a relatively preserved *sema3ab* pattern, while RT-qPCR detected no significant differences in their overall transcript abundance; only local differences in *sema3aa* accompanied the more severe tissue disruption in MO L14Fa. Together with the comparison of *lama1*/*lama4*/*fn1a* and *lama1*/*lama4*/*fn1b* morphants, these findings suggest that trunk and somite abnormalities can exacerbate ISV defects but do not fully account for the vascular phenotype. Overall, our results support a guided self-organization model in which laminin and fibronectin, together with other tissue-derived cues, channel an intrinsic endothelial capacity for network formation toward stereotyped intersegmental sprouts. More broadly, our findings suggest that vasculogenic network formation and angiogenic sprouting may draw on overlapping endothelial self-organizing mechanisms whose outcomes depend on initial tissue configuration and environmental constraints.
