## Supplementary Table s1 for "Laminin and Fibronectin contribute to Guided Endothelial Self-Organization During Intersegmental Vessel Formation"

### Sheet: Tabelle1
Name	Sequence	Source
lama1 gRNA1	UACCCCUACCAACUGGUCGGGGUUUGAAACAGUCUUGAAGAACAUCACCACGC	This paper
lama1 gRNA2	UACCCCUACCAACUGGUCGGGGUUUGAAACCGCCAUGUAGAACAGAACGCCGC	This paper
lama1 gRNA3	UACCCCUACCAACUGGUCGGGGUUUGAAACCUCAGAAGUGUCAUACGCCACAC	This paper
lama4 gRNA1	UACCCCUACCAACUGGUCGGGGUUUGAAACUAUCAAAUCGAGUGACGACGCCA	This paper
lama4 gRNA2	UACCCCUACCAACUGGUCGGGGUUUGAAACAAGACAUACAGAAAGCAGACAGA	This paper
lama4 gRNA3	UACCCCUACCAACUGGUCGGGGUUUGAAACAGUUUAGAAGUAAACCGACCCAG	This paper
fn1a_gRNA1	UACCCCUACCAACUGGUCGGGGUUUGAAACAGCCAAUGCAAGUACAGUCCCAG	This paper
fn1a_gRNA2	UACCCCUACCAACUGGUCGGGGUUUGAAACAAGUUAUAAGUCGUGCCGCACCA	This paper
fn1a_gRNA3	UACCCCUACCAACUGGUCGGGGUUUGAAACAAUAUCCAGUAAUAGUGCUGCGU	This paper
fn1b_gRNA1	UACCCCUACCAACUGGUCGGGGUUUGAAACAAUGACAUUAUAGGACGCACCAG	This paper
fn1b_gRNA2	UACCCCUACCAACUGGUCGGGGUUUGAAACACAGAAUGAGUACAAGCCAUCGC	This paper
fn1b_gRNA3	UACCCCUACCAACUGGUCGGGGUUUGAAACCUGUCAUCAUAGACGCACACCAC	This paper
tbxta_gRNA1	UACCCCUACCAACUGGUCGGGGUUUGAAACAGACCGGUGACACUGGCUCUGAG	Kushawah, G.; et al. 2020
tbxta_gRNA2	UACCCCUACCAACUGGUCGGGGUUUGAAACUGGGGAUCUGCAGGGCUGACCAG	Kushawah, G.; et al. 2020
tbxta_gRNA3	UACCCCUACCAACUGGUCGGGGUUUGAAACGAGAGUCGUCCCUGCAACUGACC	Kushawah, G.; et al. 2020
lama1_MO	TCATCCTCATCTCCATCATCGCTCA	Pollard, S.M., et al; 2006
lama4_MO	GCCATGATTCCCCCTGCAACAACTT	Pollard, S.M., et al; 2006
fn1a_MO	TTTTTTCACAGGTGCGATTGAACAC	Trinh LA, Stainier DY; 2004
fn1b_MO	TACTGACTCACGGGTCATTTTCACC	Jülich D.; et al. 2005
Control_MO	NNNNNNNNNNNNNNNNNNNNNNNNN	GeneTools, LLC
qPCR_lama1_Fw	GACCTCCAGCAGAACATACAA	This paper
qPCR_lama1_Rv	TGAAGCAGCCATGACAGATAA	This paper
qPCR_lama4_Fw	CACGTCTCTCCCACACAAGAAATC	This paper
qPCR_lama4_Rv	TTCACCTCTGAGTCCACATCCA	This paper
qPCR_fn1a_Fw	TGATCTTGGACCTCCCTCATA	This paper
qPCR_fn1a_Rv	CTCCTTCTCCTGTCACTTCATATAC	This paper
qPCR_fn1b_Fw	ACCTCTGGTGCGTCCTATAA	This paper
qPCR_fn1b_Rv	GTAGCATCTCCTGGAACTGTATTT	This paper
qPCR_cdk2ap2_Fw	AGGATCTTGTGGCTCTTCTCCATCAC	Bazzini, A.A.,et al. 2016
qPCR_cdk2ap2_Rv	TTTCACGGCTCATCTCCTCAATGAC	Bazzini, A.A.,et al. 2016
hfCas13d_NcoI_Fw	GCCACCATGGCGAGCGAGGCCAGCATCGAGAAGAAGAAGAGCTT	This paper
hfCas13d_SacII_Rv	ACCAGATCCGCGGTTAAGCGTAATCTGGTACGT	This paper
